# A tRNA-acetylating toxin and detoxifying enzyme in *Mycobacterium tuberculosis*

**DOI:** 10.1101/2021.12.20.473312

**Authors:** Francesca G. Tomasi, Alexander M. J. Hall, Jessica T. P. Schweber, Charles L. Dulberger, Kerry McGowen, Qingyun Liu, Sarah M. Fortune, Sophie Helaine, Eric J. Rubin

## Abstract

Toxin-antitoxin (TA) systems allow bacteria to adapt to changing environments without altering gene expression. Despite being overrepresented in *Mycobacterium tuberculosis* (*Mtb*), their individual physiological roles remain elusive. We describe a TA system in *Mtb* which we have named TacAT due to its homology to previously discovered systems in Salmonella. The toxin, TacT, blocks growth by acetylating glycyl-tRNAs and inhibiting translation. Its effects are reversed by the enzyme peptidyl tRNA hydrolase (Pth), which also cleaves peptidyl tRNAs that are prematurely released from stalled ribosomes. Pth is essential in most bacteria and thereby has been proposed as a promising drug target for complex pathogens like *Mtb*. Transposon sequencing data suggest that the *tacAT* operon is nonessential for *Mtb* growth *in vitro*, and premature stop mutations in this TA system present in some clinical isolates suggest that it is also dispensable *in vivo*. We assessed whether TacT modulates *pth* essentiality in *Mtb*, as drugs targeting Pth might be ineffective if TacAT is disrupted. We find that *pth* essentiality is unaffected by the absence of *tacAT*. These results highlight a fundamental aspect of mycobacterial biology and indicate that Pth’s essential role hinges on its peptidyl-tRNA hydrolase activity. Our work underscores Pth’s potential as a viable target for new antibiotics.
