## Supplementary material for "A tRNA-acetylating toxin and detoxifying enzyme in *Mycobacterium tuberculosis*": STOPmutations

### Sheet: Rv0919.stop
Strain ID	Genomic location	Ref	Mut	Codon	Codon change
ERR1633849	1025182	T	G	167	Nonsynonymous-stop-Gly/G	TGA-GGA	Rv0919	Rv0919	GCN5-related N-acetyltransferase	[8-Intermediary metabolism and respiration]
ERR1633871	1025182	T	G	167	Nonsynonymous-stop-Gly/G	TGA-GGA	Rv0919	Rv0919	GCN5-related N-acetyltransferase	[8-Intermediary metabolism and respiration]
ERR1633888	1025182	T	G	167	Nonsynonymous-stop-Gly/G	TGA-GGA	Rv0919	Rv0919	GCN5-related N-acetyltransferase	[8-Intermediary metabolism and respiration]
ERR176677	1024966	A	T	95	Nonsynonymous-Lys/K-stop	AAA-TAA	Rv0919	Rv0919	GCN5-related N-acetyltransferase	[8-Intermediary metabolism and respiration]
ERR212038	1024966	A	T	95	Nonsynonymous-Lys/K-stop	AAA-TAA	Rv0919	Rv0919	GCN5-related N-acetyltransferase	[8-Intermediary metabolism and respiration]

### Sheet: Rv0918.stop (2)
Strain ID	Genomic location	Ref	Mut	Codon	Codon change
ERR2383628	1024217	C	T	3	Nonsynonymous-Arg/R-stop	CGA-TGA	Rv0918	Rv0918	Conserved protein	[11-Conserved hypotheticals]
ERR2446182	1024217	C	T	3	Nonsynonymous-Arg/R-stop	CGA-TGA	Rv0918	Rv0918	Conserved protein	[11-Conserved hypotheticals]
ERR2446503	1024304	C	T	32	Nonsynonymous-Gln/Q-stop	CAG-TAG	Rv0918	Rv0918	Conserved protein	[11-Conserved hypotheticals]
ERR2510816	1024217	C	T	3	Nonsynonymous-Arg/R-stop	CGA-TGA	Rv0918	Rv0918	Conserved protein	[11-Conserved hypotheticals]
ERR2512633	1024217	C	T	3	Nonsynonymous-Arg/R-stop	CGA-TGA	Rv0918	Rv0918	Conserved protein	[11-Conserved hypotheticals]
ERR2512682	1024217	C	T	3	Nonsynonymous-Arg/R-stop	CGA-TGA	Rv0918	Rv0918	Conserved protein	[11-Conserved hypotheticals]
ERR2513326	1024217	C	T	3	Nonsynonymous-Arg/R-stop	CGA-TGA	Rv0918	Rv0918	Conserved protein	[11-Conserved hypotheticals]
ERR2514206	1024217	C	T	3	Nonsynonymous-Arg/R-stop	CGA-TGA	Rv0918	Rv0918	Conserved protein	[11-Conserved hypotheticals]
ERR2517145	1024304	C	T	32	Nonsynonymous-Gln/Q-stop	CAG-TAG	Rv0918	Rv0918	Conserved protein	[11-Conserved hypotheticals]
ERR2517594	1024217	C	T	3	Nonsynonymous-Arg/R-stop	CGA-TGA	Rv0918	Rv0918	Conserved protein	[11-Conserved hypotheticals]
ERR2679246	1024217	C	T	3	Nonsynonymous-Arg/R-stop	CGA-TGA	Rv0918	Rv0918	Conserved protein	[11-Conserved hypotheticals]
ERR2704811	1024217	C	T	3	Nonsynonymous-Arg/R-stop	CGA-TGA	Rv0918	Rv0918	Conserved protein	[11-Conserved hypotheticals]
ERR3170468	1024217	C	T	3	Nonsynonymous-Arg/R-stop	CGA-TGA	Rv0918	Rv0918	Conserved protein	[11-Conserved hypotheticals]
ERR3170476	1024590	G	A	127	Nonsynonymous-Trp/W-stop	TGG-TAG	Rv0918	Rv0918	Conserved protein	[11-Conserved hypotheticals]
ERR3170479	1024217	C	T	3	Nonsynonymous-Arg/R-stop	CGA-TGA	Rv0918	Rv0918	Conserved protein	[11-Conserved hypotheticals]
ERR3275195	1024217	C	T	3	Nonsynonymous-Arg/R-stop	CGA-TGA	Rv0918	Rv0918	Conserved protein	[11-Conserved hypotheticals]
ERR3275985	1024217	C	T	3	Nonsynonymous-Arg/R-stop	CGA-TGA	Rv0918	Rv0918	Conserved protein	[11-Conserved hypotheticals]
ERR400537	1024217	C	T	3	Nonsynonymous-Arg/R-stop	CGA-TGA	Rv0918	Rv0918	Conserved protein	[11-Conserved hypotheticals]
ERR551709	1024217	C	T	3	Nonsynonymous-Arg/R-stop	CGA-TGA	Rv0918	Rv0918	Conserved protein	[11-Conserved hypotheticals]
ERR551710	1024217	C	T	3	Nonsynonymous-Arg/R-stop	CGA-TGA	Rv0918	Rv0918	Conserved protein	[11-Conserved hypotheticals]
ERR551711	1024217	C	T	3	Nonsynonymous-Arg/R-stop	CGA-TGA	Rv0918	Rv0918	Conserved protein	[11-Conserved hypotheticals]
ERR553341	1024217	C	T	3	Nonsynonymous-Arg/R-stop	CGA-TGA	Rv0918	Rv0918	Conserved protein	[11-Conserved hypotheticals]
ERR841431	1024217	C	T	3	Nonsynonymous-Arg/R-stop	CGA-TGA	Rv0918	Rv0918	Conserved protein	[11-Conserved hypotheticals]
ERR841466	1024217	C	T	3	Nonsynonymous-Arg/R-stop	CGA-TGA	Rv0918	Rv0918	Conserved protein	[11-Conserved hypotheticals]
ERR841467	1024217	C	T	3	Nonsynonymous-Arg/R-stop	CGA-TGA	Rv0918	Rv0918	Conserved protein	[11-Conserved hypotheticals]
ERR841468	1024217	C	T	3	Nonsynonymous-Arg/R-stop	CGA-TGA	Rv0918	Rv0918	Conserved protein	[11-Conserved hypotheticals]
ERR841471	1024217	C	T	3	Nonsynonymous-Arg/R-stop	CGA-TGA	Rv0918	Rv0918	Conserved protein	[11-Conserved hypotheticals]
ERR841472	1024217	C	T	3	Nonsynonymous-Arg/R-stop	CGA-TGA	Rv0918	Rv0918	Conserved protein	[11-Conserved hypotheticals]
ERR841473	1024217	C	T	3	Nonsynonymous-Arg/R-stop	CGA-TGA	Rv0918	Rv0918	Conserved protein	[11-Conserved hypotheticals]
ERR841475	1024217	C	T	3	Nonsynonymous-Arg/R-stop	CGA-TGA	Rv0918	Rv0918	Conserved protein	[11-Conserved hypotheticals]
ERR841476	1024217	C	T	3	Nonsynonymous-Arg/R-stop	CGA-TGA	Rv0918	Rv0918	Conserved protein	[11-Conserved hypotheticals]
ERR841477	1024217	C	T	3	Nonsynonymous-Arg/R-stop	CGA-TGA	Rv0918	Rv0918	Conserved protein	[11-Conserved hypotheticals]
ERR841478	1024217	C	T	3	Nonsynonymous-Arg/R-stop	CGA-TGA	Rv0918	Rv0918	Conserved protein	[11-Conserved hypotheticals]
ERR841480	1024217	C	T	3	Nonsynonymous-Arg/R-stop	CGA-TGA	Rv0918	Rv0918	Conserved protein	[11-Conserved hypotheticals]
ERR841481	1024217	C	T	3	Nonsynonymous-Arg/R-stop	CGA-TGA	Rv0918	Rv0918	Conserved protein	[11-Conserved hypotheticals]
ERR841483	1024217	C	T	3	Nonsynonymous-Arg/R-stop	CGA-TGA	Rv0918	Rv0918	Conserved protein	[11-Conserved hypotheticals]
ERR841484	1024217	C	T	3	Nonsynonymous-Arg/R-stop	CGA-TGA	Rv0918	Rv0918	Conserved protein	[11-Conserved hypotheticals]
ERR841485	1024217	C	T	3	Nonsynonymous-Arg/R-stop	CGA-TGA	Rv0918	Rv0918	Conserved protein	[11-Conserved hypotheticals]
ERR841486	1024217	C	T	3	Nonsynonymous-Arg/R-stop	CGA-TGA	Rv0918	Rv0918	Conserved protein	[11-Conserved hypotheticals]
ERR841487	1024217	C	T	3	Nonsynonymous-Arg/R-stop	CGA-TGA	Rv0918	Rv0918	Conserved protein	[11-Conserved hypotheticals]
ERR841488	1024217	C	T	3	Nonsynonymous-Arg/R-stop	CGA-TGA	Rv0918	Rv0918	Conserved protein	[11-Conserved hypotheticals]
ERR841489	1024217	C	T	3	Nonsynonymous-Arg/R-stop	CGA-TGA	Rv0918	Rv0918	Conserved protein	[11-Conserved hypotheticals]
SRR2100539	1024217	C	T	3	Nonsynonymous-Arg/R-stop	CGA-TGA	Rv0918	Rv0918	Conserved protein	[11-Conserved hypotheticals]
SRR3085279	1024217	C	T	3	Nonsynonymous-Arg/R-stop	CGA-TGA	Rv0918	Rv0918	Conserved protein	[11-Conserved hypotheticals]
SRR6045496	1024217	C	T	3	Nonsynonymous-Arg/R-stop	CGA-TGA	Rv0918	Rv0918	Conserved protein	[11-Conserved hypotheticals]
SRR6650184	1024454	G	T	82	Nonsynonymous-GlT/E-stop	GAG-TAG	Rv0918	Rv0918	Conserved protein	[11-Conserved hypotheticals]
SRR6650210	1024217	C	T	3	Nonsynonymous-Arg/R-stop	CGA-TGA	Rv0918	Rv0918	Conserved protein	[11-Conserved hypotheticals]
SRR6650343	1024217	C	T	3	Nonsynonymous-Arg/R-stop	CGA-TGA	Rv0918	Rv0918	Conserved protein	[11-Conserved hypotheticals]
SRR7069811	1024217	C	T	3	Nonsynonymous-Arg/R-stop	CGA-TGA	Rv0918	Rv0918	Conserved protein	[11-Conserved hypotheticals]
SRR7070126	1024217	C	T	3	Nonsynonymous-Arg/R-stop	CGA-TGA	Rv0918	Rv0918	Conserved protein	[11-Conserved hypotheticals]
SRR7070192	1024217	C	T	3	Nonsynonymous-Arg/R-stop	CGA-TGA	Rv0918	Rv0918	Conserved protein	[11-Conserved hypotheticals]
SRR7070262	1024217	C	T	3	Nonsynonymous-Arg/R-stop	CGA-TGA	Rv0918	Rv0918	Conserved protein	[11-Conserved hypotheticals]
SRR7131039	1024217	C	T	3	Nonsynonymous-Arg/R-stop	CGA-TGA	Rv0918	Rv0918	Conserved protein	[11-Conserved hypotheticals]
SRR7131102	1024217	C	T	3	Nonsynonymous-Arg/R-stop	CGA-TGA	Rv0918	Rv0918	Conserved protein	[11-Conserved hypotheticals]
SRR7131139	1024217	C	T	3	Nonsynonymous-Arg/R-stop	CGA-TGA	Rv0918	Rv0918	Conserved protein	[11-Conserved hypotheticals]
SRR7131190	1024217	C	T	3	Nonsynonymous-Arg/R-stop	CGA-TGA	Rv0918	Rv0918	Conserved protein	[11-Conserved hypotheticals]
SRR7131223	1024217	C	T	3	Nonsynonymous-Arg/R-stop	CGA-TGA	Rv0918	Rv0918	Conserved protein	[11-Conserved hypotheticals]
SRR7131238	1024217	C	T	3	Nonsynonymous-Arg/R-stop	CGA-TGA	Rv0918	Rv0918	Conserved protein	[11-Conserved hypotheticals]
SRR7131250	1024217	C	T	3	Nonsynonymous-Arg/R-stop	CGA-TGA	Rv0918	Rv0918	Conserved protein	[11-Conserved hypotheticals]
